# Local population structure in Cambridgeshire during the Roman occupation

**DOI:** 10.1101/2023.07.31.551265

**Authors:** Christiana L. Scheib, Ruoyun Hui, Alice K. Rose, Anu Solnik, Eugenia D’Atanasio, Sarah A. Inskip, Craig Cessford, Samuel J. Griffith, Rob Wiseman, Benjamin Neil, Trish Biers, Sarah-Jane Harknett, Stefania Sasso, Simone A. Biagini, Göran Runfeldt, Corinne Duhig, Christopher Evans, Tamsin C. O’Connell, Mait Metspalu, Martin J. Millett, John E. Robb, Toomas Kivisild

## Abstract

The Roman period saw the empire expand across Europe and the Mediterranean, including much of what is today the United Kingdom. While there is written evidence of high mobility into and out of Britain for administrators, traders and the military, the impact of imperialism on local population structure is invisible in the textual record. The extent of genetic change that occurred in Britain before the Early Medieval Period and how closely linked by genetic kinship the local populations were, remains underexplored. Here, using genome-wide data from 52 ancient individuals from Cambridgeshire, we show low levels of genetic ancestry differentiation between Romano-British sites and lower levels of runs of homozygosity over 4 centimorgans (cM than in the Bronze Age and Neolithic. We find fourteen cases of genetic relatedness within and one between sites without evidence of patrilineal dominance and one case of temporary mobility within a family unit during the Late Romano-British period. We also show that the modern patterns of genetic ancestry composition in Modern Britain emerged after the Roman period.
