## Supplementary Data Tables for "Local population structure in Cambridgeshire during the Roman occupation": Data S7 - Isotopes.xlsx

### Sheet: Legend
Data S7. Isotopic values, summary and comparisons. (A) 1. Key skeletal information, δ18OCO3 and converted δ18OPO4 results for Iron Age and Roman individuals from Hinxton Road Duxford, Vicars Farm Cambridge and Knobb’s Farm Cambridge (conversions used equations in Coplen et al. (1988) and Chenery et al. (2012)). Data for Knobb’s Farm sourced from Wiseman et al. (2021). Sex estimation based on macr…

### Sheet: A - Summaries
Key skeletal information, δ18OCO3 and converted δ18OPO4 results for Iron Age and Roman individuals from Hinxton Road Duxford, Vicars Farm Cambridge and Knobb’s Farm Cambridge (conversions used equations in Coplen et al. (1988) and Chenery et al. (2012)). Data for Knobb’s Farm sourced from Wiseman et al. (2021). Sex estimation based on macroscopic observations unless specified using ‘*’ - this den…
Site	Site Code	Skeleton Number	General Date	Overall Sex Estimation	Broad Age Estimation	Element Sampled	δ18Oc (‰) (VPDB)	δ18Oc (‰) (VSMOW)	δ18Op (‰) (VSMOW)
Duxford	DUXHR02	3003	Late Iron Age-Early Roman	M*	Young-Middle Adult (c.26-45y)	LLPM2	-6.16	24.56	15.67
Duxford	DUXHR02	3011	Late Iron Age-Early Roman	M*	Old-Middle Adult (c.36-45y)	LRM2	-6.75	23.95	15.04
Duxford	DUXHR02	3609	Late Iron Age-Early Roman	F*	Mature Adult (c.46-59y)	LRPM2	-5.44	25.3	16.43
Duxford	DUXHR02	3764	Late Iron Age-Early Roman	M*	Mature Adult (c.46-59y)	LRM2	-4.92	25.84	16.99
Duxford	DUXHR02	3767	Late Iron Age-Early Roman	M*	Old-Middle Adult (c.36-45y)	ULPM2	-5.31	25.44	16.57
Duxford	DUXHR02	3770	Late Iron Age-Early Roman	M*	Mature Adult (c.46-59y)	LRPM2	-5.52	25.22	16.35
Duxford	DUXHR02	3796	Late Iron Age-Early Roman	F*	Old-Middle Adult (c.36-45y)	URPM2	-5.14	25.61	16.75
Duxford	DUXHR02	3809	Late Iron Age-Early Roman	M*	Mature Adult (c.46-59y)	LLPM2	-4.18	26.6	17.77
Duxford	DUXHR02	3812	Mid-Iron Age	M*	Mature Adult (c.46-59y)	URPM2	-4.37	26.4	17.57
Duxford	DUXHR02	3880	Late Iron Age-Early Roman	M*	Young-Middle Adult (c.26-45y)	LRPM2	-6.52	24.19	15.28
Duxford	DUXHR02	3890	Late Iron Age-Early Roman	F*	Young-Middle Adult (c.26-45y)	ULPM2	-6.28	24.44	15.54
Duxford	DUXHR02	3942	Late Iron Age-Early Roman	F*	Adolescent (c.13-17y)	LLPM2	-5.02	25.73	16.88
Duxford	DUXHR02	3959	Late Iron Age-Early Roman	M*	Mature Adult (c.46-59y)	LLPM2	-4.96	25.8	16.94
Duxford	DUXHR02	4065	Early Iron Age	M*	Young-Middle Adult (c.26-45y)	URPM2	-6.28	24.44	15.54
Duxford	DUXHR02	4104	Late Iron Age-Early Roman	M*	Young-Middle Adult (c.26-45y)	LRPM2	-5.43	25.31	16.44
Duxford	DUXHR02	4106	Late Iron Age-Early Roman	F*	Old Adult (c.60y+)	LLPM2	-4.95	25.81	16.95
Duxford	DUXHR02	4139	Late Iron Age-Early Roman	F*	Young-Middle Adult (c.26-45y)	URPM2	-4.75	26.01	17.17
Vicars Farm	VIC99	2001	Mid-Late Roman	F*	Adult (18y+)	ULM2	-5.81	24.92	16.04
Vicars Farm	VIC99	2004	Mid-Late Roman	M*	Adult (18y+)	LLM2	-6.97	23.72	14.8
Vicars Farm	VIC99	2007	Mid-Late Roman	M*	Adult (18y+)	LRPM2	-6.24	24.48	15.58
Vicars Farm	VIC99	2013	Mid-Late Roman	M*	Mature Adult (c.46-59y)	URPM2	-5.53	25.21	16.34
Vicars Farm	VIC99	2022	Mid-Late Roman	F*	Young Adult (c.18-25y)	LLM2	-6.3	24.42	15.52
Vicars Farm	VIC99	2028	Mid-Late Roman	M*	Adult (18y+)	ULM2	-3.2	27.61	18.82
Vicars Farm	VIC99	2034	Mid-Late Roman	F*	Adult (18y+)	LLM2	-4.01	26.78	17.95
Vicars Farm	VIC99	2049	Mid-Late Roman	F*	Adult (18y+)	URM2	-5.72	25.01	16.13
Vicars Farm	VIC99	2055	Mid-Late Roman	M*	Mature Adult (c.46-59y)	LRM2	-3.36	27.45	18.65
Vicars Farm	VIC99	2058	Mid-Late Roman	M*	Adult (18y+)	LLM2	-6.62	24.09	15.18
Vicars Farm	VIC99	2061	Mid-Late Roman	M*	Late Child (c.7-12y)	URM2	-6.57	24.14	15.23
Vicars Farm	VIC99	2069	Mid-Late Roman	M*	Adolescent (c.13-17y)	LLM2	-5.69	25.04	16.17
Vicars Farm	VIC99	2076	Mid-Late Roman	M*	Adult (18y+)	LLM2	-6.83	23.87	14.95
Vicars Farm	VIC99	2082	Mid-Late Roman	F*	Adolescent (c.13-17y)	ULM2	-5.81	24.92	16.04
Vicars Farm	VIC99	2086	Mid-Late Roman	F*	Adult (18y+)	LRM2	-6.22	24.5	15.6
Knobb’s Farm		259	Late Roman	M	Juvenile (c.5-12y)	LRM1	-4.34		17.59
Knobb’s Farm		316	Late Roman	U	Infant (c.0-4y)	LLM1	-4.69		17.23
Knobb’s Farm		319	Late Roman	F*	Mature Adult (c.46y+)	LLM2	-5.79		16.06
Knobb’s Farm		320	Late Roman	F	Mature Adult (c.46y+)	ULM3	-4.94		16.96
Knobb’s Farm		324	Late Roman	M*	Old-Middle Adult (c.36-45y)	LRM2	-6.95		14.82
Knobb’s Farm		327	Late Roman	M*	Mature Adult (c.46y+)	LRM3	-5.95		15.89
Knobb’s Farm		521	Late Roman	M	Mature Adult (c.46y+)	LLM2	-5.43		16.43
Knobb’s Farm		701	Late Roman	F*	Old-Middle Adult (c.36-45y)	ULM3	-5.29		16.58
Knobb’s Farm		1300	Late Roman	U	Young-Middle Adult (c.26-35y)	LLM2	-4.13		17.82
Knobb’s Farm		1303	Late Roman	M	Young-Middle Adult (c.26-35y)	ULM3	-5.76		16.08
Knobb’s Farm		1307	Late Roman	M	Young Adult (c.18-25y)	ULPM2	-4.28		17.67
Knobb’s Farm		1317	Late Roman	U	Young Adult (c.18-25y)	ULC	-3.05		18.97
Knobb’s Farm		1337	Late Roman	F*	Mature Adult (c.46y+)	LRPM1	-3.61		18.37
Knobb’s Farm		1338	Late Roman	F*	Old-Middle Adult (c.36-45y)	LLM3	-5.77		16.07
Knobb’s Farm		1343	Late Roman	M*	Old-Middle Adult (c.36-45y)	LRM3	-6.25		15.56
Knobb’s Farm		1350	Late Roman	M*	Young-Middle Adult (c.26-35y)	LLC	-3.78		18.2
Knobb’s Farm		1352	Late Roman	F	Young-Middle Adult (c.26-35y)	LLPM2	-3.85		18.11
Knobb’s Farm		1354	Late Roman	F*	Mature Adult (c.46y+)	LRPM2	-5.88		15.96
Knobb’s Farm		1363	Late Roman	M	Old-Middle Adult (c.36-45y)	LLM3	-3.86		18.1
Knobb’s Farm		1366	Late Roman	M*	Mature Adult (c.46y+)	LLM2	-4.69		17.22
Knobb’s Farm		1369	Late Roman	M	Middle Adult (c.26-45y)	LRM3	-4.8		17.11
Knobb’s Farm		1374	Late Roman	M	Young-Middle Adult (c.26-35y)	ULM2	-3.23		18.78
Knobb’s Farm		1377	Late Roman	U	Young Adult (c.18-25y)	LRM1	-3.98		17.98
Knobb’s Farm		1380	Late Roman	U	Infant (c.0-4y)	ULM1	-3.56		18.43
Knobb’s Farm		1389	Late Roman	F	Old-Middle Adult (c.36-45y)	URM2	-5.77		16.08
Knobb’s Farm		1392	Late Roman	M	Old-Middle Adult (c.36-45y)	URM3	-2.95		19.08
Knobb’s Farm		1398	Late Roman	M	Adult (18y+)	LLM1	-5.47		16.39
Knobb’s Farm		1647	Late Roman	M	Young-Middle Adult (c.26-35y)	LLPM2	-4.06		17.9
Knobb’s Farm		1880	Late Roman	F	Young Adult (c.18-25y)	LLM3	-5.89		15.94
Knobb’s Farm		1883	Late Roman	F*	Mature Adult (c.46y+)	ULPM2	-3.56		18.43
Knobb’s Farm		1889	Late Roman	F*	Mature Adult (c.46y+)	LRPM1	-4.75		17.16
Knobb’s Farm		1910	Late Roman	F	Old-Middle Adult (c.36-45y)	LRPM1	-4.79		17.12
Knobb’s Farm		4061	Mid-Iron Age	M	Old-Middle Adult (c.36-45y)	ULC	-3.51		18.48
Summary statistics for δ18OCO3 values, as well as converted δ18OPO4 (VSMOW) values. Values converted using equations in Coplen et al. (1988) and Chenery et al. (2012). Data for Knobb’s Farm sourced from Wiseman et al. (2021).
	δ18OCO3 (‰) (VPDB)			δ18OPO4 (VSMOW)
	Duxford	Vicar’s Farm	Knobb’s Farm	Duxford	Vicar’s Farm	Knobb’s Farm
n	17	15	33	17	15	33
Mean	-5.4	-5.7	-4.7	16.5	16.2	17.2
SD	0.8	1.2	1	0.8	1.3	1.1
Median	-5.3	-5.8	-4.7	16.6	16	17.2
IQR	1.2	0.8	1.9	1.3	0.9	2
Min	-6.8	-7	-7	15	14.8	14.8
Max	-4.2	-3.2	-3	17.8	18.8	19.1
Range	2.6	3.8	4	2.8	4	4.3
Number of δ18OCO3 outliers identified at each site using three different methods of outlier identification (after Lightfoot & O’Connell 2016). Data for Knobb’s Farm sourced from Wiseman et al. (2021).
Site	n	δ18OCO3 (‰) (VPDB)
		1.5IQR	3MAD	2SD
Duxford	17	0 (0%)	2 (12%)	0 (0%)
Vicar’s Farm	15	3 (20%)	3 (20%)	2 (13%)
Knobb’s Farm	33	0 (0%)	0 (0%)	1 (3%)

### Sheet: B - Tests by Site (all inds)
Shapiro-Wilk test of normality
		n	Shapiro-Wilk Test
			statistic	p-value
δ18OCO3	Duxford	17	0.948	0.424
	Vicars Farm	15	0.832	0.010*
	Knobb’s Farm	33	0.96	0.251
H0 : the sample was taken from a normally distributed population
Levene's test for homogeneity of variance
	Group	Levene’s Test (from medians)
		statistic	p-value
δ18OCO3	Site	1.29	0.282
H0 : the samples were taken from populations with equal variance
Kruskal-Wallis test for comparing distributions
	Group	n	Kruskal-Wallis Test
			H statistic	df	p-value	effect size
δ18OCO3	Site	65	10.6	2	0.005*	0.139 (moderate)
H0 : the samples were taken from populations with the same distribution
Dunn's post hoc test
	group1	group2	n1	n2	statistic	p	p.adj	p.adj.signif
δ18OCO3	Duxford	Vicars Farm	17	15	-0.88005	0.379	1	ns
	Duxford	Knobb's Farm	17	33	2.11689	0.034	0.103	ns
	Vicars Farm	Knobb's Farm	15	33	3.03062	0.002	0.007	**

### Sheet: C - Tests by Sex and Site
Shapiro-Wilk test of normality
	Site and Sex	n	Shapiro-Wilk Test
			statistic	p-value
δ13CCO3	Duxford Female	6	0.92	0.507
	Duxford Male	11	0.934	0.449
	Vicars Farm Female	6	0.878	0.261
	Vicars Farm Male	9	0.941	0.588
	Knobb’s Farm Female	12	0.933	0.409
	Knobb’s Farm Male	16	0.935	0.209
δ18OCO3	Duxford Female	6	0.854	0.168
	Duxford Male	11	0.955	0.702
	Vicars Farm Female	6	0.745	0.018*
	Vicars Farm Male	9	0.803	0.022*
	Knobb’s Farm Female	12	0.849	0.036*
	Knobb’s Farm Male	16	0.969	0.823
H0 : the sample was taken from a normally distributed population
Levene's test for homogeneity of variance
	Group	Levene’s Test (from medians)
		statistic	p-value
δ18OCO3	Sex	1.25	0.3
H0 : the samples were taken from populations with equal variance
ANOVA for comparing distributions
	Group	ANOVA
		dfn	dfd	f	p-value	generalised effect size
δ18OCO3	Site	2	54	3.644	0.033*	0.119
	Sex	1	54	0.063	0.803	0.001
	Site:Sex	2	54	0.321	0.727	0.012
H0 : the samples were taken from populations with the same distribution

### Sheet: D - Tests by Time period
Statistical Testing by Broad Time Period
Shapiro-Wilk test of normality
	Broad Time Period	n	Shapiro-Wilk Test
			statistic	p-value
δ18OCO3	Iron Age	3	0.954	0.589
	Late Iron Age/Early Roman	15	0.94	0.38
	Roman	47	0.947	0.033*
H0 : the sample was taken from a normally distributed population
Levene's test for homogeneity of variance
	Group	Levene’s Test (from medians)
		statistic	p-value
δ18OCO3	Broad Time Period	3.52	0.036*
H0 : the samples were taken from populations with equal variance
Kruskal-Wallis test for comparing distributions
	Group	n	Kruskal-Wallis Test
			H statistic	df	p-value	effect size
δ18OCO3	Broad Time Period	65	1.32	2	0.516	-0.010 (small)
H0 : the samples were taken from populations with the same distribution
